# Ancestral complexity and constrained diversification of the ant olfactory system

**DOI:** 10.1101/2024.10.03.616251

**Authors:** Simon Marty, Antoine Couto, Erika H. Dawson, Neven Brard, Patrizia d’Ettorre, Stephen H. Montgomery, Jean-Christophe Sandoz

**Affiliations:** Evolution Genomes Behavior and Ecology (UMR9191), IDEEV, Université Paris-Saclay, CNRS, IRD, Gif-sur-Yvette 91190, France; School of Biological Sciences, University of Bristol, Bristol Life Sciences Building, 24 Tyndall Avenue, Bristol, BS8 1TQ, UK; Laboratory of Experimental and Comparative Ethology, UR 4443 (LEEC), Université Sorbonne Paris Nord, 99 avenue J.-B. Clément, Villetaneuse 93430, France; Institut Universitaire de France (IUF), 103 Boulevard Saint-Michel, Paris 75005, France

**Author notes:** S.M. and A.C. contributed equally to this work. S.H. M. and J.-C. S. contributed equally to this work.

## Abstract

Ants are a monophyletic but diverse group of social insects whose heightened olfactory ability has been crucial to their evolutionary success. Their complex olfactory system is believed to have evolved due to the expansion of a specialized olfactory subsystem and the associated clade of olfactory receptors. Specifically, ants exhibit specialized antennal hairs known as basiconic sensilla, whose neurons project to a distinctive cluster of numerous, small glomeruli in their antennal lobes. This adaptation is believed to be linked to their social lifestyle, enabling the detection of recognition cues like cuticular hydrocarbons (CHCs), which are essential for nestmate recognition and maintaining colony cohesion. However, our understanding of the ant olfactory system remains incomplete, lacking evolutionary context and phylogenetic breadth, which leaves the complexity in their most recent common ancestor uncertain. We thus conducted a comparative study of neuroanatomical traits across the phylogeny of the Formicidae. Our findings reveal a common blueprint for the ant olfactory pathway, alongside lineage-specific adaptations. This highlights a dynamic evolution, particularly for the CHC-related subsystem. Ancestral trait reconstructions indicate that olfactory sophistication predates the most recent common ancestor of ants. Additionally, we found that the chemical complexity of species-specific recognition cues is associated with neuronal investment within the olfactory system. Lastly, behavioral experiments on anatomically divergent ant species show that, despite variation in neuroanatomical traits, ants consistently discriminate nestmates from non-nestmates. This suggests that the evolution of ants’ olfactory system integrates sensory adaptations to diverse chemical environments, facilitating communication, a key to social behaviors.
