## Supplementary Dataset for "Ancestral complexity and constrained diversification of the ant olfactory system"

### Sheet: Feuil1
Model/predictor	Estimate (posterior mean)	Confidence interval (95%)	pMCMC	Effective Sample Size (ESS)	Variance (Random Effects)/ Phylogeny/individuals	Deviance Information Criterion
model SI - Number - Total					1.169E-3 / 2.431E-4	296.5862
Polygyny	-0.06036	-0.65536 / 0.56601	0.7812	10000	7.785E-4 / 2.549E-4	296.5808
Foraging	0.10241	-0.41418 / 0.63259	0.6200	10000	8.189E-4 / 2.503E-4	296.5666
Colony Size	-0.40334	-1.29967 / 0.49091	0.2586	10012	8.483E-4 / 2.434E-4	296.4865
	-0.30518	-1.35463 / 0.70572	0.4480	10000
Shannon Index (SI)	-0.87309	-1.97198 / 0.27455	0.0976.	10000	1.679E-3 / 2.473E-4	296.4548
model CHC - Number - Total					1.719E-3 / 2.503E-4	296.5229
Polygyny	-0.020329	-0.945748 / 0.929846	0.9640	10000	2.703E-3 / 2.473E-4	296.4474
Foraging	0.370896	-0.557083 / 1.268223	0.2930	9506	1.425E-3 / 2.468E-4	296.6203
Colony Size	-0.506542	-1.783379 / 0.858287	0.3100	10000	1.154E-3 / 2.493E-4	296.4951
	-0.777618	-2.276891 / 0.821344	0.2040	7354
CHC Number	-0.002987	-0.027138 / 0.019438	0.7148	10000	1.043E-3 / 2.54E-4	296.3969
CHC class	-0.379131	-0.941147 / 0.144885	0.1174	10000	2.473E-3 / 2.518E-4	296.5769
model SI - Number - Main					2.831E-3 / 3.233E-4	283.5288
Polygyny	0.03817	-0.95273 / 0.93311	0.9146	10000	1.899E-3 / 3.371E-4	283.5335
Foraging	0.10945	-0.66003 / 0.93827	0.7254	10000	1.999E-3 / 3.233E-4	283.51
Colony Size	-0.37702	-1.70514 / 0.94399	0.4794	7675	1.787E-3 / 3.308E-4	283.4843
	-0.59125	-2.23604 / 0.88474	0.3646	7557
Shannon Index (SI)	-0.37257	-2.12858 / 1.46609	0.5914	10000	2.171E-3 / 3.231E-4	283.4903
model CHC - Number - Main					5.196E-3 / 3.332E-4	283.5637
Polygyny	0.194363	-1.380236 / 1.627309	0.703	7979	2.525E-3 / 3.309E-4	283.5566
Foraging	0.138213	-1.254925 / 1.711643	0.795	8447	2.44E-3 / 3.298E-4	283.5693
Colony Size	-0.249202	-2.386800 / 1.901079	0.737	15495	2.315E-3 / 3.356E-4	283.5278
	-0.784503	-3.467863 / 1.604676	0.385	11332
CHC Number	-0.007218	-0.042391 / 0.030789	0.568	10868	2.702E-3 / 3.269E-4	283.5093
CHC class	-0.160410	-1.051878 / 0.726586	0.621	6641	2.824E-3 / 3.266E-4	283.57
model SI - Number - TB					7.984E-4 / 6.724E-4	248.704
Polygyny	-0.20130	-0.71011 / 0.35031	0.3486	10000	7.011E-4 / 6.699E-4	248.3083
Foraging	-0.02759	-0.45735 / 0.45867	0.8872	10000	5.111E-4 / 6.655E-4	248.3804
Colony Size	-0.38067	-1.07729 / 0.38130	0.2274	10052	1.637E-3 / 6.754E-4	248.669
	0.21386	-0.65732 / 1.09956	0.5462	10191
Shannon Index (SI)	-2.01430	-2.95611 / -0.98594	0.0050**	9235	6.053E-3 / 6.547E-4	248.9492
model CHC - Number - TB					5.566E-2 / 6.808E-4	248.9413
Polygyny	-0.329893	-1.668653 / 1.085706	0.3208	13501	9.203E-4 / 6.923E-4	249.2812
Foraging	0.678626	-0.587123 / 2.041577	0.1032	12172	2.546E-3 / 6.78E-4	249.224
Colony Size	-0.837011	-2.783924 / 1.015174	0.1314	19392	1.256E-3 / 6.885E-4	249.085
	-0.745668	-2.939425 / 1.582228	0.1966	17202
CHC Number	0.004829	-0.032583 / 0.036793	0.5948	13648	6.939E-4 / 6.822E-4	248.8803
CHC class	-0.827056	-1.660971 / -0.062278	0.0454*	5280	7.124E-3 / 6.577E-4	248.9911
model SI- Number - TB ~ Main					9.256E-4 / 6.792E-4	249.0077
Polygyny	-0.1959261	-0.7556093 / 0.3553392	0.3886	10000	8.095E-4 / 6.776E-4	249.7113
Foraging	-0.0435386	-0.5210644 / 0.4292782	0.8270	10000	6.125E-4 / 6.76E-4	248.702
Colony Size	-0.2880948	-1.1235025 / 0.4729913	0.3860	10686	1.234E-3 / 6.879E-4	249.6036
	0.3469699	-0.5808428 / 1.3473052	0.3878	10185
Shannon Index (SI)	-1.9237563	-2.9899256 / -0.8291090	0.0100**	10043	4.693E-3 / 6.971E-4	249.9668
model CHC - Number - TB ~ Main					1.202E-3 / 6.992 E-4	249.4217
Polygyny	-0.401059	-1.220782 / 0.400234	0.2118	10000	1.153E-3 / 7.051E-4	249.7113
Foraging	0.641060	-0.118549 / 1.426388	0.0756.	10621	2.246E-3 / 7.061E-4	249.9139
Colony Size	-0.760739	-1.868651 / 0.401769	10332	0.1232	1.234E-3 / 6.879E-4	249.6036
	-0.498469	-1.934438 / 0.872854	0.3512	10334
CHC Number	0.007285	-0.013975 / 0.028474	0.3882	8793	8.155E-4 / 7.035E-4	249.4676
CHC class	-0.744337	-1.214359 / -0.255310	0.0166*	10000	6.545E-3 / 7.104E-4	250.1717
model SI - Volume - Total					1.376E-3 / 1.003E-3	-103.4498
Polygyny	-0.003667	-0.682254 / 0.659246	0.984	10000	9.459E-4 / 1.008E-3	-103.5457
Foraging	-0.251794	-0.813405 / 0.329259	0.298	10000	1.288E-3 / 1.017E-3	-103.4874
Colony Size	-0.220783	-1.155431 / 0.749398	0.558	10000	9.289E-4 / 1.001E-3	-103.5018
	0.027158	-1.109529 / 1.126388	0.946	10000
Shannon Index (SI)	-0.796362	-1.985866 / 0.462179	0.148	9539	1.688E-3 / 1.032E-3	-103.4056
model CHC - Volume - Total					2.664E-3 / 1.012E-3	-103.3047
Polygyny	-0.039986	-1.241926 / 1.115273	0.9104	9052	1.63E-3 / 1.01 E-3	-103.2993
Foraging	-0.020275	-1.067378 / 1.178038	0.9612	9717	1.657E-3 / 1.007E-3	-103.2995
Colony Size	-0.355853	-2.068224 / 1.189085	0.5516	9356	1.243E-3 / 1.016E-3	-103.2876
	-0.281218	-2.244246 / 1.611721	0.6718	9654
CHC Number	0.001789	-0.026992 / 0.031365	0.8684	10000	1.597E-3 / 1.015E-3	-103.4038
CHC class	-0.278752	-0.962113 / 0.388060	0.2934	10726	2.435E-3 / 1.045E-3	-103.3698
model SI - Volume - Main					1.439E-3 / 1.137E-3	-101.1316
Polygyny	0.004805	-0.657303 / 0.694102	0.9720	10510	9.805E-4 / 1.143E-3	-101.1541
Foraging	-0.257787	-0.835460 / 0.329874	0.2916	10000	1.35E-3 / 1.167E-3	-101.0443
Colony Size	-0.203623	-1.205510 / 0.711959	0.5946	10000	8.543E-4 / 1.153E-3	-101.1723
	-0.061817	-1.295860 / 1.002351	0.8932	10780
Shannon Index (SI)	-0.633883	-1.985997 / 0.621420	0.2428	10000	1.422E-3 / 1.16E-3	-101.1402
model CHC - Volume - Main					5.287E-3 / 1.161E-3	-100.9589
Polygyny	0.0190551	-1.2300619 / 1.3723266	0.9620	10209	1.715E-3 / 1.147E-3	-101.0182
Foraging	-0.1040586	-1.3377391 / 1.1925157	0.8144	6958	1.645E-3 / 116E-3	-101.0184
Colony Size	-0.2572853	-2.2234352 / 1.4901228	0.6686	8155	1.182E-3 / 1.157E-3	-101.086
	-0.2935515	-2.4967619 / 1.7228256	0.6900	8693
CHC Number	-0.0002872	-0.0300711 / 0.0336623	0.9956	4715	1.63E-3 / 1.172E-3	-101.0932
CHC class	-0.2072586	-0.9750640 / 0.5437040	0.4300	5387	2.127E-3 / 1.156E-3	-101.0324
model SI - Volume - TB					1.869E-3 / 9.197 E-4	-105.4486
Polygyny	-0.01133	-0.78247 / 0.76271	0.9696	9372	1.228E-3 / 8.961E-4	-105.5715
Foraging	-0.30976	-0.97539 / 0.35563	0.2698	10200	1.742E-3 / 9.18E-4	-105.4855
Colony Size	-0.24628	-1.34218 / 0.82625	0.5678	8772	1.887E-3 / 9.229E-4	-105.497
	0.30608	-1.00737 / 1.60086	0.5492	9095
Shannon Index (SI)	-1.42842	-2.84590 / -0.01093	0.0508.	10521	3.478E-3 / 9.074E-4	-105.3987
model CHC - Volume - TB					4.613E-3 / 9.002E-4	-105.3809
Polygyny	-0.203325	-1.700448 / 1.309201	0.6980	14178	2.531E-3 / 9.135E-4	-105.4267
Foraging	0.189461	-1.229509 / 1.664513	0.7104	13842	2.377E-3 / 9.161E-4	-105.403
Colony Size	-0.658730	-2.808749 / 1.306749	0.3916	16647	2.411E-3 / 9.017E-4	-105.2901
	-0.259901	-2.659885 / 2.074610	0.7688	12423
CHC Number	0.008603	-0.027613 / 0.044051	0.5090	11814	2.719E-3 / 9.138E-4	-105.3832
CHC class	-0.496880	-1.322456 / 0.411961	0.1582	11606	4.917E-3 / 9.07E-4	-105.4141
model SI - Volume - TB ~ Main					5.636E-4 / 3.483E-4	-123.5411
Polygyny	-0.02075	-0.41920 / 0.40709	0.8898	10000	3.698E-4 / 3.438E-4	-123.5675
Foraging	-0.12278	-0.48195 / 0.25633	0.4092	11151	4.286E-4 / 3.579E-4	-123.3185
Colony Size	-0.10297	-0.70964 / 0.48729	0.6538	10000	9.002E-4 / 3.54E-4	-123.3891
	0.34902	-0.33395 / 1.07204	0.2400	10000
Shannon Index (SI)	-0.98136	-1.83851 / -0.24033	0.0250*	10000	1.471E-3 / 3.586E-4	-123.0259
model CHC - Volume - TB ~ Main					7.255E-3 / 3.608E-4	-123.0374
Polygyny	-0.219373	-1.086688 / 0.606980	0.3900	10814	6.744E-4 / 3.634E-4	-123.097
Foraging	0.262454	-0.550474 / 1.070793	0.3122	9581	8.059E-4 / 3.549E-4	-123.3061
Colony Size	-0.446690	-1.645270 / 0.718585	0.2476	11794	8.938E-4 / 3.591E-4	-123.0521
	-0.018576	-1.368150 / 1.332439	0.9556	21066
CHC Number	0.008673	-0.012313 / 0.029516	0.2144	17475	1.016E-3 / 3.535E-4	-123.0629
CHC class	-0.332369	-0.830776 / 0.188226	0.0964.	15326	1.777E-3 / 3.662E-4	-123.0097
model SI - Number - BaS					8.714E-3 / 5.407E-4	224.3032
Polygyny	0.04515	-1.65882 / 1.64618	0.9484	10658	4.74E-3 / 5.422E-4	224.2963
Foraging	-0.53947	-1.83975 / 0.94745	0.3172	10049	7.023E-3 / 5.324E-4	224.2935
Colony Size	-0.22557	-2.48332 / 2.25677	0.7852	12347	4.399E-3 / 5.365E-4	224.2664
	0.33128	-2.39890 / 3.13219	0.7332	11090
Shannon Index (SI)	-1.86292	-5.19162 / 1.48924	0.1908	10799	9.342E-3 / 5.346E-4	224.3095
model CHC - Number - BaS					2.329E-2 / 5.353E-4	224.3013
Polygyny	0.074775	-3.931122 / 4.519848	0.9502	19815	7.982E-3 / 5.318E-4	224.3057
Foraging	0.073462	-3.285423 / 3.349671	0.9486	11536	7.34E-3 / 5.509E-4	224.2945
Colony Size	-0.408732	-6.004282 / 5.701787	0.7956	17374	5.085E-3 / 5.364E-4	224.2703
	-0.726173	-6.536030 / 4.265911	0.6302	12076
CHC Number	-0.005297	-0.151686 / 0.174073	0.9112	14737	9.929E-3 / 5.336E-4	224.3232
CHC class	-0.763003	-2.814966 / 0.952185	0.2318	5395	2.641E-2 / 5.38E-4	224.3307
model SI - density - BaS					2.733E-6 / 4.916E-5	-139.0725
Polygyny	-1.716e-04	-4.266E-2 / 4.679E-2	0.993	10000	1.435E-6 / 4.595E-5	-142.3999
Foraging	-3.627E-5	-3.875E-2 / 4.040E-2	0.994	10000	1.619E-6 / 4.446E-5	-142.39
Colony Size	1.704E-5	-5.495E-2 / 5.238E-2	0.989	10000	9.446E-7 / 4.128E-5	-145.6641
	1.017E-4	-7.362E-2 / 6.823E-2	0.995	10000
Shannon Index (SI)	-2.633E-04	-0.1000 / 0.1005	0.991	9516	1.55E-6 / 4.534E-5	-142.3947
model CHC - Number - BaS					3.536E-2 / 5.518E-5	-135.4559
Polygyny	0.0154951	-0.1721708 / 0.1681399	0.994	22891	1.585E-5 / 4.997E-5	-139.0565
Foraging	-0.0220388	-0.1161166 / 0.1440358	0.999	7338	6545E-2 / 5.164E-5	-138.4715
Colony Size	0.0180370	-0.2427643 / 0.2104017	0.994	41111	1.517E-6 / 4.4E-5	-142.3988
	0.0203147	-0.1969359 / 0.2199272	0.992	14216
CHC Number	-7.809E-4	-6.0857E-3 / 5.6826E-3	0.992	7004	3.31E-06 / 5.004E-05	-139.0615
CHC class	-4.0638E-3	-7.23669E-2 / 765967E-2	0.985	10495	3.535E-6 / 4.97E-5	-139.0737
